# Rev-Rev Response Element Activity Selection Bias at the HIV Transmission Bottleneck

**DOI:** 10.1101/2023.04.05.535732

**Authors:** Patrick E. H. Jackson, Jordan Holsey, Lauren Turse, Marie-Louise Hammarskjold, David Rekosh

**Author notes:** Corresponding author: Patrick E. H. Jackson 345 Crispell Drive MR6 2524 Charlottesville, Virginia, USA 22908 1-434-982-3559. **Conflict of Interest Statement:** The authors have declared that no conflict of interest exists.

## Abstract

HIV is not efficiently transmitted between hosts, and selection of viral variants occurs during the process of sexual transmission. The factors that confer selective advantage at the transmission bottleneck remain incompletely understood. We explored whether differences in the Rev-Rev Response Element (RRE) regulatory axis of HIV affect transmission fitness, since functional variation in the Rev-RRE axis in different viral isolates has been shown to affect replication kinetics and relative expression of many HIV proteins. Single genome HIV sequences were identified from nine linked subject pairs near the time of female-to-male transmission. Using a rapid flow-cytometric assay, we found that the functional Rev-RRE activity varied significantly between isolates. Moreover, it was generally lower in recipients’ viruses compared to the corresponding donor viruses. In six of nine transmission events, recipient virus Rev-RRE activity clustered at the extreme low end of the range of donor virus activity. Rev-RRE pair activity was an unpredictable product of component Rev and RRE activity variation. These data indicate selection pressure on the Rev-RRE axis during female-to-male sexual transmission. Variation in the activity of the Rev-RRE axis may permit viral adaptation to different fitness landscapes and could play an important role in HIV pathogenesis.
