## Supplemental tables for "Rev-Rev Response Element Activity Selection Bias at the HIV Transmission Bottleneck"

### Sheet: S1 Rev-RRE cognate pairs
Tabel S1. The Rev-RRE pairs and their relative proportion within the host quasispecies are listed for each subject included in this study. Rev amino acid and RRE nucleotide sequences were given a unique code within an individual subject. For example, the Rev-RRE pair "A-B" refers to Rev A with RRE B in the scheme for the indicated individual. An example accession number is provided representing o…
Transmission pair A
Donor (CH0212)						Recipient (CH0162)
Rev-RRE pair	Number of sequences	Proportion of sequences	Example accession number	Relative functional activity		Rev-RRE pair	Number of sequences	Proportion of sequences	Example accession number	Relative functional activity
A-B	2	0.1	KY112105	0.816282		A-A	16	0.271186	JX973049	0.946088
A-C	1	0.05	KY112100	NT		A-B	2	0.0338983	JX973061	NT
A-D	1	0.05	KY112097	NT		A-C	1	0.0169492	JX973060	NT
A-J	1	0.05	KY112098	NT		A-D	1	0.0169492	JX973066	NT
A-K	1	0.05	KY112099	NT		A-E	1	0.0169492	JX973064	NT
A-L	1	0.05	KY112104	NT		B-A	18	0.305085	JX972986	0.904604
B-A	1	0.05	KY112119	1.04064		B-G	1	0.0169492	JX973027	NT
B-F	1	0.05	KY112111	NT		C-A	8	0.135593	JX973019	1.06573
B-H	1	0.05	KY112108	NT		C-F	1	0.0169492	JX973048	NT
B-I	1	0.05	KY112095	NT		D-A	4	0.0677966	JX973043	0.7039
C-A	2	0.1	KY112102	1.24233		E-A	3	0.0508475	JX973065	0.829789
D-A	2	0.1	KY112113	1.50139		F-A	1	0.0169492	JX972995	NT
E-B	1	0.05	KY112101	NT		G-A	1	0.0169492	JX972998	NT
F-E	1	0.05	KY112103	NT		H-A	1	0.0169492	JX973025	NT
G-G	1	0.05	KY112106	NT		Total	59	1
H-A	1	0.05	KY112107	NT
I-A	1	0.05	KY112126	NT
Total	20	1
Transmission pair B
Donor (Z3678F)						Recipient (Z3678M)
Rev-RRE pair	Number of sequences	Proportion of sequences	Example accession number	Relative functional activity		Rev-RRE pair	Number of sequences	Proportion of sequences	Example accession number	Relative functional activity
A-A	2	0.111111	KR820369	1.74743		A-A	8	0.888889	KR820385	1.10172
A-D	1	0.0555556	KR820379	1.54372		A-B	1	0.111111	KR820392	1.55253
A-L	1	0.0555556	KR820370	1.37278		Total	9	1
A-M	1	0.0555556	KR820381	NT
A-N	1	0.0555556	KR820374	NT
A-P	1	0.0555556	KR820384	NT
B-C	1	0.0555556	KR820372	1.01822
B-K	1	0.0555556	KR820383	NT
B-O	1	0.0555556	KR820375	1.62737
C-F	1	0.0555556	KR820376	2.503
C-I	1	0.0555556	KR820373	1.46837
D-E	1	0.0555556	KR820368	2.07241
E-G	1	0.0555556	KR820380	NT
F-H	1	0.0555556	KR820371	1.13727
G-B	1	0.0555556	KR820377	1.82683
H-J	1	0.0555556	KR820382	NT
I-B	1	0.0555556	KR820367	NT
Total	18	1
Transmission pair C
Donor (CH0492)						Recipient (CH0427)
Rev-RRE pair	Number of sequences	Proportion of sequences	Example accession number	Relative functional activity		Rev-RRE pair	Number of sequences	Proportion of sequences	Example accession number	Relative functional activity
A-A	13	0.342105	KY112346	0.64094		A-A	27	0.818182	KY112218	0.692349
A-B	2	0.0526316	KY112322	0.628233		A-B	2	0.0606061	KY112229	0.574118
A-C	2	0.0526316	KY112351	0.649639		A-C	1	0.030303	KY112250	NT
A-E	1	0.0263158	KY112356	NT		A-D	1	0.030303	KY112247	NT
A-I	1	0.0263158	KY112349	NT		A-E	1	0.030303	KY112245	NT
A-L	1	0.0263158	KY112331	NT		B-A	1	0.030303	KY112224	NT
B-D	1	0.0263158	KY112343	NT		Total	33	1
B-F	1	0.0263158	KY112335	1.48943
B-O	1	0.0263158	KY112334	NT
C-D	1	0.0263158	KY112355	NT
C-G	1	0.0263158	KY112353	0.573894
D-A	2	0.0526316	KY112325	0.734697
E-A	1	0.0263158	KY112326	1.30121
F-H	1	0.0263158	KY112345	NT
G-P	1	0.0263158	KY112337	NT
H-K	1	0.0263158	KY112333	NT
I-N	1	0.0263158	KY112357	NT
J-J	1	0.0263158	KY112348	NT
K-A	1	0.0263158	KY112336	NT
L-A	1	0.0263158	KY112332	NT
M-A	1	0.0263158	KY112350	NT
N-A	1	0.0263158	KY112339	0.897777
O-M	1	0.0263158	KY112342	0.706831
Total	38	1
Transmission pair D
Donor (CH1064)						Recipient (CH0848)
Rev-RRE pair	Number of sequences	Proportion of sequences	Example accession number	Relative functional activity		Rev-RRE pair	Number of sequences	Proportion of sequences	Example accession number	Relative functional activity
A-A	19	0.463415	KY112016	2.94114		A-A	9	0.75	KX216884	1.40968
A-B	3	0.0731707	KY112022	2.68989		A-B	1	0.0833333	KX216892	NT
A-C	1	0.0243902	KY112034	NT		A-C	1	0.0833333	KX216889	NT
A-G	1	0.0243902	KY112023	NT		B-A	1	0.0833333	KX216895	NT
A-H	1	0.0243902	KY112044	NT		Total	12	1
A-I	1	0.0243902	KY112021	NT
B-A	8	0.195122	KY112045	1.41445
B-B	1	0.0243902	KY112018	NT
B-D	1	0.0243902	KY112031	NT
B-F	1	0.0243902	KY112047	NT
C-A	1	0.0243902	KY112032	NT
D-A	1	0.0243902	KY112040	NT
E-E	1	0.0243902	KY112046	NT
F-A	1	0.0243902	KY112052	NT
Total	41	1
Transmission pair E
Donor (Z4473F)						Recipient (Z4473M)
Rev-RRE pair	Number of sequences	Proportion of sequences	Example accession number	Relative functional activity		Rev-RRE pair	Number of sequences	Proportion of sequences	Example accession number	Relative functional activity
A-A	1	0.0555556	KR820422	NT		A-A	9	0.9	KR820440	2.27677
B-B	3	0.166667	KR820423	3.40984		A-B	1	0.1	KR820447	2.10401
C-A	2	0.111111	KR820426	2.48657		Total	10	1
C-B	1	0.0555556	KR820436	2.53045
C-C	3	0.166667	KR820431	3.09793
D-A	2	0.111111	KR820427	2.27677
E-A	1	0.0555556	KR820429	2.02426
F-A	1	0.0555556	KR820438	2.15848
F-C	1	0.0555556	KR820430	2.23308
G-B	1	0.0555556	KR820435	3.19447
G-D	1	0.0555556	KR820433	NT
H-B	1	0.0555556	KR820434	NT
Total	18	1
Transmission pair F
Donor (Z3618F)						Recipient (Z3618M)
Rev-RRE pair	Number of sequences	Proportion of sequences	Example accession number	Relative functional activity		Rev-RRE pair	Number of sequences	Proportion of sequences	Example accession number	Relative functional activity
A-A	4	0.235294	KR820350	3.10983		A-A	7	0.777778	KR820358	1.73727
A-C	1	0.0588235	KR820349	NT		A-B	1	0.111111	KR820365	NT
B-A	2	0.117647	KR820343	2.93115		B-A	1	0.111111	KR820360	NT
B-B	1	0.0588235	KR820351	1.93001		Total	9	1
B-G	1	0.0588235	KR820348	NT
C-D	1	0.0588235	KR820356	NT
C-E	1	0.0588235	KR820354	1.7272
C-F	1	0.0588235	KR820342	NT
D-B	1	0.0588235	KR820345	NT
E-A	1	0.0588235	KR820341	NT
F-A	1	0.0588235	KR820353	NT
G-A	1	0.0588235	KR820346	NT
H-H	1	0.0588235	KR820347	NT
Total	17	1
Transmission pair G
Donor (CH0596)						Recipient (CH0455)
Rev-RRE pair	Number of sequences	Proportion of sequences	Example accession number	Relative functional activity		Rev-RRE pair	Number of sequences	Proportion of sequences	Example accession number	Relative functional activity
A-A	4	0.102564	KY112428	1.58863		A-A	15	0.833333	KY111965	1.67942
A-AA	1	0.025641	KY112426	NT		A-B	1	0.0555556	KY111966	NT
A-C	2	0.0512821	KY112396	1.37562		B-A	1	0.0555556	KY111981	NT
A-D	2	0.0512821	KY112391	1.78705		C-A	1	0.0555556	KY111982	NT
A-F	1	0.025641	KY112423	NT		Total	18	1
A-J	1	0.025641	KY112424	NT
A-K	1	0.025641	KY112416	NT
B-A	1	0.025641	KY112392	NT
B-B	2	0.0512821	KY112407	1.90285
B-C	1	0.025641	KY112419	NT
B-I	1	0.025641	KY112408	NT
B-M	1	0.025641	KY112404	NT
C-A	1	0.025641	KY112425	NT
C-B	1	0.025641	KY112410	NT
C-E	1	0.025641	KY112412	NT
C-G	1	0.025641	KY112421	NT
C-H	1	0.025641	KY112403	NT
C-P	1	0.025641	KY112402	NT
D-S	1	0.025641	KY112409	NT
D-W	1	0.025641	KY112395	NT
D-X	1	0.025641	KY112414	NT
D-Y	1	0.025641	KY112390	NT
E-Q	1	0.025641	KY112398	NT
E-U	1	0.025641	KY112399	NT
F-R	1	0.025641	KY112401	NT
F-V	1	0.025641	KY112397	NT
G-Z	1	0.025641	KY112422	NT
H-O	1	0.025641	KY112405	NT
I-B	1	0.025641	KY112418	NT
J-L	1	0.025641	KY112413	NT
K-E	1	0.025641	KY112417	NT
L-N	1	0.025641	KY112420	NT
M-T	1	0.025641	KY112400	NT
Total	39	1
Transmission pair H
Donor (Z4248F)						Recipient (Z4248M)
Rev-RRE pair	Number of sequences	Proportion of sequences	Example accession number	Relative functional activity		Rev-RRE pair	Number of sequences	Proportion of sequences	Example accession number	Relative functional activity
A-A	1	0.047619	KR820414	NT		A-A	7	1	KR820421	2.14798
A-H	1	0.047619	KR820405	2.16511		Total	7	1
B-B	3	0.142857	KR820413	1.84508
B-D	1	0.047619	KR820411	2.10448
B-L	1	0.047619	KR820396	NT
B-M	1	0.047619	KR820395	NT
C-C	1	0.047619	KR820412	NT
D-D	1	0.047619	KR820403	1.88945
D-E	1	0.047619	KR820410	2.01242
D-G	4	0.190476	KR820406	1.87572
E-F	1	0.047619	KR820408	2.01712
E-K	1	0.047619	KR820398	NT
F-F	1	0.047619	KR820407	1.6952
F-I	1	0.047619	KR820404	NT
G-J	1	0.047619	KR820401	NT
H-N	1	0.047619	KR820394	2.02362
Total	21	1
Transmission pair I
Donor (Z331F)						Recipient (Z331M)
Rev-RRE pair	Number of sequences	Proportion of sequences	Example accession number	Relative functional activity		Rev-RRE pair	Number of sequences	Proportion of sequences	Example accession number	Relative functional activity
A-B	2	0.1	KR820310	1.1403		A-A	9	0.9	KR820314	1.06719
A-C	2	0.1	KR820300	1.06022		B-A	1	0.1	KR820320	NT
A-K	1	0.05	KR820297	1.00967		Total	10	1
B-A	1	0.05	KR820294	0.665036
B-D	1	0.05	KR820299	1.09521
B-F	1	0.05	KR820308	0.650073
B-H	1	0.05	KR820304	NT
B-J	1	0.05	KR820298	0.81677
C-A	3	0.15	KR820301	0.873464
C-I	1	0.05	KR820307	0.383445
D-A	2	0.1	KR820302	0.889026
E-B	1	0.05	KR820313	1.28608
E-E	1	0.05	KR820309	1.02891
F-A	1	0.05	KR820296	NT
G-G	1	0.05	KR820295	1.21064
Total	20	1

### Sheet: S2 Accession numbers
Table S2. Accession numbers of viral sequences utilized in this study are listed below. (One viral sequence for subject CH0162 [JX973054] contained a premature stop codon within rev and was not included in the analysis of Rev-RRE cognate pairs.)
Genome accession number	Subject ID	Rev-RRE pair	Rev-RRE included in functional assay
JX972986	CH0162	B-A	Yes
JX972987	CH0162	B-A	Yes
JX972988	CH0162	B-A	Yes
JX972989	CH0162	B-A	Yes
JX972990	CH0162	B-A	Yes
JX972991	CH0162	B-A	Yes
JX972992	CH0162	B-A	Yes
JX972993	CH0162	B-A	Yes
JX972994	CH0162	B-A	Yes
JX972995	CH0162	F-A	No
JX972996	CH0162	B-A	Yes
JX972997	CH0162	B-A	Yes
JX972998	CH0162	G-A	No
JX973019	CH0162	C-A	Yes
JX973020	CH0162	B-A	Yes
JX973021	CH0162	C-A	Yes
JX973022	CH0162	B-A	Yes
JX973023	CH0162	C-A	Yes
JX973024	CH0162	B-A	Yes
JX973025	CH0162	H-A	No
JX973026	CH0162	B-A	Yes
JX973027	CH0162	B-G	No
JX973028	CH0162	B-A	Yes
JX973029	CH0162	C-A	Yes
JX973030	CH0162	C-A	Yes
JX973031	CH0162	B-A	Yes
JX973032	CH0162	B-A	Yes
JX973033	CH0162	C-A	Yes
JX973043	CH0162	D-A	Yes
JX973044	CH0162	C-A	Yes
JX973045	CH0162	D-A	Yes
JX973046	CH0162	D-A	Yes
JX973047	CH0162	D-A	Yes
JX973048	CH0162	C-F	No
JX973049	CH0162	A-A	Yes
JX973050	CH0162	C-A	Yes
JX973051	CH0162	A-A	Yes
JX973052	CH0162	A-A	Yes
JX973053	CH0162	A-A	Yes
JX973055	CH0162	A-A	Yes
JX973056	CH0162	A-A	Yes
JX973057	CH0162	A-A	Yes
JX973058	CH0162	A-A	Yes
JX973059	CH0162	A-A	Yes
JX973060	CH0162	A-C	No
JX973061	CH0162	A-B	No
JX973062	CH0162	A-A	Yes
JX973063	CH0162	A-A	Yes
JX973064	CH0162	A-E	No
JX973065	CH0162	E-A	Yes
JX973066	CH0162	A-D	No
JX973067	CH0162	E-A	Yes
JX973068	CH0162	E-A	Yes
JX973069	CH0162	A-A	Yes
JX973070	CH0162	A-A	Yes
JX973071	CH0162	A-A	Yes
JX973072	CH0162	A-A	Yes
JX973073	CH0162	A-B	No
JX973074	CH0162	A-A	Yes
KR820294	Z331F	B-A	Yes
KR820295	Z331F	G-G	Yes
KR820296	Z331F	F-A	No
KR820297	Z331F	A-K	Yes
KR820298	Z331F	B-J	Yes
KR820299	Z331F	B-D	Yes
KR820300	Z331F	A-C	Yes
KR820301	Z331F	C-A	Yes
KR820302	Z331F	D-A	Yes
KR820303	Z331F	C-A	Yes
KR820304	Z331F	B-H	No
KR820305	Z331F	A-C	Yes
KR820306	Z331F	C-A	Yes
KR820307	Z331F	C-I	Yes
KR820308	Z331F	B-F	Yes
KR820309	Z331F	E-E	Yes
KR820310	Z331F	A-B	Yes
KR820311	Z331F	A-B	Yes
KR820312	Z331F	D-A	Yes
KR820313	Z331F	E-B	Yes
KR820314	Z331M	A-A	Yes
KR820315	Z331M	A-A	Yes
KR820316	Z331M	A-A	Yes
KR820317	Z331M	A-A	Yes
KR820318	Z331M	A-A	Yes
KR820319	Z331M	A-A	Yes
KR820320	Z331M	B-A	No
KR820321	Z331M	A-A	Yes
KR820322	Z331M	A-A	Yes
KR820323	Z331M	A-A	Yes
KR820341	Z3618F	E-A	No
KR820342	Z3618F	C-F	No
KR820343	Z3618F	B-A	Yes
KR820344	Z3618F	B-A	Yes
KR820345	Z3618F	D-B	No
KR820346	Z3618F	G-A	No
KR820347	Z3618F	H-H	No
KR820348	Z3618F	B-G	No
KR820349	Z3618F	A-C	No
KR820350	Z3618F	A-A	Yes
KR820351	Z3618F	B-B	Yes
KR820352	Z3618F	A-A	Yes
KR820353	Z3618F	F-A	No
KR820354	Z3618F	C-E	Yes
KR820355	Z3618F	A-A	Yes
KR820356	Z3618F	C-D	No
KR820357	Z3618F	A-A	Yes
KR820358	Z3618M	A-A	Yes
KR820359	Z3618M	A-A	Yes
KR820360	Z3618M	B-A	No
KR820361	Z3618M	A-A	Yes
KR820362	Z3618M	A-A	Yes
KR820363	Z3618M	A-A	Yes
KR820364	Z3618M	A-A	Yes
KR820365	Z3618M	A-B	No
KR820366	Z3618M	A-A	Yes
KR820367	Z3678F	I-B	No
KR820368	Z3678F	D-E	Yes
KR820369	Z3678F	A-A	Yes
KR820370	Z3678F	A-L	Yes
KR820371	Z3678F	F-H	Yes
KR820372	Z3678F	B-C	Yes
KR820373	Z3678F	C-I	Yes
KR820374	Z3678F	A-N	No
KR820375	Z3678F	B-O	Yes
KR820376	Z3678F	C-F	Yes
KR820377	Z3678F	G-B	Yes
KR820378	Z3678F	A-A	Yes
KR820379	Z3678F	A-D	Yes
KR820380	Z3678F	E-G	No
KR820381	Z3678F	A-M	No
KR820382	Z3678F	H-J	No
KR820383	Z3678F	B-K	No
KR820384	Z3678F	A-P	No
KR820385	Z3678M	A-A	Yes
KR820386	Z3678M	A-A	Yes
KR820387	Z3678M	A-A	Yes
KR820388	Z3678M	A-A	Yes
KR820389	Z3678M	A-A	Yes
KR820390	Z3678M	A-A	Yes
KR820391	Z3678M	A-A	Yes
KR820392	Z3678M	A-B	Yes
KR820393	Z3678M	A-A	Yes
KR820394	Z4248F	H-N	Yes
KR820395	Z4248F	B-M	No
KR820396	Z4248F	B-L	No
KR820397	Z4248F	D-G	Yes
KR820398	Z4248F	E-K	No
KR820399	Z4248F	B-B	Yes
KR820400	Z4248F	D-G	Yes
KR820401	Z4248F	G-J	No
KR820402	Z4248F	D-G	Yes
KR820403	Z4248F	D-D	Yes
KR820404	Z4248F	F-I	No
KR820405	Z4248F	A-H	Yes
KR820406	Z4248F	D-G	Yes
KR820407	Z4248F	F-F	Yes
KR820408	Z4248F	E-F	Yes
KR820409	Z4248F	B-B	Yes
KR820410	Z4248F	D-E	Yes
KR820411	Z4248F	B-D	Yes
KR820412	Z4248F	C-C	No
KR820413	Z4248F	B-B	Yes
KR820414	Z4248F	A-A	No
KR820415	Z4248M	A-A	Yes
KR820416	Z4248M	A-A	Yes
KR820417	Z4248M	A-A	Yes
KR820418	Z4248M	A-A	Yes
KR820419	Z4248M	A-A	Yes
KR820420	Z4248M	A-A	Yes
KR820421	Z4248M	A-A	Yes
KR820422	Z4473F	A-A	No
KR820423	Z4473F	B-B	Yes
KR820424	Z4473F	B-B	Yes
KR820425	Z4473F	B-B	Yes
KR820426	Z4473F	C-A	Yes
KR820427	Z4473F	D-A	Yes
KR820428	Z4473F	D-A	Yes
KR820429	Z4473F	E-A	Yes
KR820430	Z4473F	F-C	Yes
KR820431	Z4473F	C-C	Yes
KR820432	Z4473F	C-A	Yes
KR820433	Z4473F	G-D	No
KR820434	Z4473F	H-B	No
KR820435	Z4473F	G-B	Yes
KR820436	Z4473F	C-B	Yes
KR820437	Z4473F	C-C	Yes
KR820438	Z4473F	F-A	Yes
KR820439	Z4473F	C-C	Yes
KR820440	Z4473M	A-A	Yes
KR820441	Z4473M	A-A	Yes
KR820442	Z4473M	A-A	Yes
KR820443	Z4473M	A-A	Yes
KR820444	Z4473M	A-A	Yes
KR820445	Z4473M	A-A	Yes
KR820446	Z4473M	A-A	Yes
KR820447	Z4473M	A-B	Yes
KR820448	Z4473M	A-A	Yes
KR820449	Z4473M	A-A	Yes
KX216883	CH0848	A-A	Yes
KX216884	CH0848	A-A	Yes
KX216885	CH0848	A-A	Yes
KX216886	CH0848	A-A	Yes
KX216887	CH0848	A-A	Yes
KX216888	CH0848	A-A	Yes
KX216889	CH0848	A-C	No
KX216890	CH0848	A-A	Yes
KX216891	CH0848	A-A	Yes
KX216892	CH0848	A-B	No
KX216893	CH0848	A-A	Yes
KX216895	CH0848	B-A	No
KY111965	CH0455	A-A	Yes
KY111966	CH0455	A-B	No
KY111967	CH0455	A-A	Yes
KY111968	CH0455	A-A	Yes
KY111969	CH0455	A-A	Yes
KY111970	CH0455	A-A	Yes
KY111971	CH0455	A-A	Yes
KY111972	CH0455	A-A	Yes
KY111973	CH0455	A-A	Yes
KY111974	CH0455	A-A	Yes
KY111975	CH0455	A-A	Yes
KY111976	CH0455	A-A	Yes
KY111977	CH0455	A-A	Yes
KY111978	CH0455	A-A	Yes
KY111979	CH0455	A-A	Yes
KY111980	CH0455	A-A	Yes
KY111981	CH0455	B-A	No
KY111982	CH0455	C-A	No
KY112015	CH1064	A-A	Yes
KY112016	CH1064	A-A	Yes
KY112017	CH1064	A-A	Yes
KY112018	CH1064	B-B	No
KY112019	CH1064	B-A	Yes
KY112020	CH1064	A-B	Yes
KY112021	CH1064	A-I	No
KY112022	CH1064	A-B	Yes
KY112023	CH1064	A-G	No
KY112024	CH1064	B-A	Yes
KY112025	CH1064	A-A	Yes
KY112026	CH1064	B-A	Yes
KY112027	CH1064	A-A	Yes
KY112028	CH1064	B-A	Yes
KY112029	CH1064	A-A	Yes
KY112030	CH1064	A-A	Yes
KY112031	CH1064	B-D	No
KY112032	CH1064	C-A	No
KY112033	CH1064	A-A	Yes
KY112034	CH1064	A-C	No
KY112035	CH1064	A-A	Yes
KY112036	CH1064	A-A	Yes
KY112037	CH1064	B-A	Yes
KY112038	CH1064	A-A	Yes
KY112039	CH1064	A-A	Yes
KY112040	CH1064	D-A	No
KY112041	CH1064	A-A	Yes
KY112042	CH1064	A-A	Yes
KY112043	CH1064	A-A	Yes
KY112044	CH1064	A-H	No
KY112045	CH1064	B-A	Yes
KY112046	CH1064	E-E	No
KY112047	CH1064	B-F	No
KY112048	CH1064	A-A	Yes
KY112049	CH1064	B-A	Yes
KY112050	CH1064	A-B	Yes
KY112051	CH1064	A-A	Yes
KY112052	CH1064	F-A	No
KY112053	CH1064	A-A	Yes
KY112054	CH1064	A-A	Yes
KY112055	CH1064	B-A	Yes
KY112094	CH0212	D-A	Yes
KY112095	CH0212	B-I	No
KY112096	CH0212	C-A	Yes
KY112097	CH0212	A-D	No
KY112098	CH0212	A-J	No
KY112099	CH0212	A-K	No
KY112100	CH0212	A-C	No
KY112101	CH0212	E-B	No
KY112102	CH0212	C-A	Yes
KY112103	CH0212	F-E	No
KY112104	CH0212	A-L	No
KY112105	CH0212	A-B	Yes
KY112106	CH0212	G-G	No
KY112107	CH0212	H-A	No
KY112108	CH0212	B-H	No
KY112111	CH0212	B-F	No
KY112113	CH0212	D-A	Yes
KY112119	CH0212	B-A	Yes
KY112125	CH0212	A-B	Yes
KY112126	CH0212	I-A	No
KY112218	CH0427	A-A	Yes
KY112219	CH0427	A-A	Yes
KY112220	CH0427	A-B	Yes
KY112221	CH0427	A-A	Yes
KY112222	CH0427	A-A	Yes
KY112223	CH0427	A-A	Yes
KY112224	CH0427	B-A	No
KY112225	CH0427	A-A	Yes
KY112226	CH0427	A-A	Yes
KY112227	CH0427	A-A	Yes
KY112228	CH0427	A-A	Yes
KY112229	CH0427	A-B	Yes
KY112230	CH0427	A-A	Yes
KY112231	CH0427	A-A	Yes
KY112232	CH0427	A-A	Yes
KY112233	CH0427	A-A	Yes
KY112234	CH0427	A-A	Yes
KY112235	CH0427	A-A	Yes
KY112236	CH0427	A-A	Yes
KY112237	CH0427	A-A	Yes
KY112238	CH0427	A-A	Yes
KY112239	CH0427	A-A	Yes
KY112240	CH0427	A-A	Yes
KY112241	CH0427	A-A	Yes
KY112242	CH0427	A-A	Yes
KY112243	CH0427	A-A	Yes
KY112244	CH0427	A-A	Yes
KY112245	CH0427	A-E	No
KY112246	CH0427	A-A	Yes
KY112247	CH0427	A-D	No
KY112248	CH0427	A-A	Yes
KY112249	CH0427	A-A	Yes
KY112250	CH0427	A-C	No
KY112322	CH0492	A-B	Yes
KY112323	CH0492	A-A	Yes
KY112324	CH0492	A-A	Yes
KY112325	CH0492	D-A	Yes
KY112326	CH0492	E-A	Yes
KY112327	CH0492	A-A	Yes
KY112328	CH0492	A-A	Yes
KY112329	CH0492	A-A	Yes
KY112330	CH0492	A-A	Yes
KY112331	CH0492	A-L	No
KY112332	CH0492	L-A	No
KY112333	CH0492	H-K	No
KY112334	CH0492	B-O	No
KY112335	CH0492	B-F	Yes
KY112336	CH0492	K-A	No
KY112337	CH0492	G-P	No
KY112338	CH0492	D-A	Yes
KY112339	CH0492	N-A	Yes
KY112340	CH0492	A-A	Yes
KY112341	CH0492	A-A	Yes
KY112342	CH0492	O-M	Yes
KY112343	CH0492	B-D	No
KY112344	CH0492	A-A	Yes
KY112345	CH0492	F-H	No
KY112346	CH0492	A-A	Yes
KY112347	CH0492	A-A	Yes
KY112348	CH0492	J-J	No
KY112349	CH0492	A-I	No
KY112350	CH0492	M-A	No
KY112351	CH0492	A-C	Yes
KY112352	CH0492	A-C	Yes
KY112353	CH0492	C-G	Yes
KY112354	CH0492	A-A	Yes
KY112355	CH0492	C-D	No
KY112356	CH0492	A-E	No
KY112357	CH0492	I-N	No
KY112358	CH0492	A-B	Yes
KY112359	CH0492	A-A	Yes
KY112390	CH0596	D-Y	No
KY112391	CH0596	A-D	Yes
KY112392	CH0596	B-A	No
KY112393	CH0596	A-A	Yes
KY112394	CH0596	A-A	Yes
KY112395	CH0596	D-W	No
KY112396	CH0596	A-C	Yes
KY112397	CH0596	F-V	No
KY112398	CH0596	E-Q	No
KY112399	CH0596	E-U	No
KY112400	CH0596	M-T	No
KY112401	CH0596	F-R	No
KY112402	CH0596	C-P	No
KY112403	CH0596	C-H	No
KY112404	CH0596	B-M	No
KY112405	CH0596	H-O	No
KY112406	CH0596	A-C	Yes
KY112407	CH0596	B-B	Yes
KY112408	CH0596	B-I	No
KY112409	CH0596	D-S	No
KY112410	CH0596	C-B	No
KY112411	CH0596	B-B	Yes
KY112412	CH0596	C-E	No
KY112413	CH0596	J-L	No
KY112414	CH0596	D-X	No
KY112415	CH0596	A-D	Yes
KY112416	CH0596	A-K	No
KY112417	CH0596	K-E	No
KY112418	CH0596	I-B	No
KY112419	CH0596	B-C	No
KY112420	CH0596	L-N	No
KY112421	CH0596	C-G	No
KY112422	CH0596	G-Z	No
KY112423	CH0596	A-F	No
KY112424	CH0596	A-J	No
KY112425	CH0596	C-A	No
KY112426	CH0596	A-AA	No
KY112427	CH0596	A-A	Yes
KY112428	CH0596	A-A	Yes

### Sheet: S3 Plasmid constructs
Table S3. Plasmid constructs utilized in functional assays are listed. A single Rev or RRE sequence included in a plasmid construct may occur in multiple individuals and thus have multiple sequence designations.
Rev plasmid constructs (pMSCV-Rev-IRES-eBFP2)			RRE plasmid constructs [pNL4-3(myr-)(CHYSEL-eGFP)(Rev-)(Vpr-)(Env-)(XmaI-RRE-XbaI)(mCherry+)(Nef-)]
Rev plasmid number	Rev sequence designation		RRE plasmid number	RRE sequence designation
5864	NL4-3 Rev		5936	NL4- RRE
6000	CH0596 Rev B		6030	CH0596 RRE D
6002	CH0596 Rev A		6032	CH0596 RRE C
6004	CH0492 Rev D		6034	CH0596 RRE B
6006	CH0492 Rev A		6036	CH0596 RRE A
6008	CH0455 Rev A		6038	CH0492 RRE C
6010	CH0427 Rev A		6040	CH0492 RRE B
6012	CH0212 Rev D		6042	CH0492 RRE A
6014	CH0212 Rev C		6044	CH0455 RRE A
6016	CH0212 Rev B		6046	CH0427 RRE B
6018	CH0212 Rev A		6048	CH0427 RRE A
6020	CH0162 Rev E		6050	CH0212 RRE B
6022	CH0162 Rev D		6052	CH0212 RRE A
6024	CH0162 Rev C		6054	CH0162 RRE A
6026	CH0162 Rev B		6178	Z3678M RRE A
6028	CH0162 Rev A		6179	Z3678F RRE O
6165	Z3678M Rev A		6180	Z3678F RRE A
6166	Z3678F Rev B		6181	Z3618M RRE A
6167	Z3678F Rev A		6182	Z3618F RRE E
6168	Z3618M Rev A/Z3618F Rev C		6183	Z3618F RRE B
6169	Z3618F Rev B		6184	Z3618F RRE A
6170	Z3618F Rev A		6185	Z331M RRE A/Z331F RRE B
6171	Z331M Rev A		6186	Z331F RRE K
6172	Z331F Rev D		6187	Z331F RRE C
6173	Z331F Rev C		6188	Z331F RRE A
6174	Z331F Rev B		6189	CH1064 RRE B
6175	Z331F Rev A		6190	CH1064 RRE A
6176	CH1064 Rev A		6191	CH0848 RRE A
6177	CH0848 Rev A/CH1064 Rev B		6491	CH0492 RRE F
6486	CH0492 Rev B		6492	CH0492 RRE G
6487	CH0492 Rev C		6493	CH0492 RRE M
6488	CH0492 Rev E		6496	Z331F RRE D
6489	CH0492 Rev N		6497	Z331F RRE E
6490	CH0492 Rev O		6498	Z331F RRE F
6494	Z331F Rev E		6499	Z331F RRE G
6495	Z331F Rev G		6500	Z331F RRE I
6502	Z4248F Rev A		6501	Z331F RRE J
6503	Z4248F Rev B/Z4248M Rev A		6508	Z4248F RRE B
6504	Z4248F Rev D		6509	Z4248F RRE D
6505	Z4248F Rev E		6510	Z4248F RRE E
6506	Z4248F Rev F		6511	Z4248F RRE F
6507	Z4248F Rev H		6512	Z4248F RRE H
6515	Z4473F Rev B		6513	Z4248M RRE A
6516	Z4473F Rev C		6514	Z4248F RRE G
6517	Z4473F Rev D/Z4473M Rev A		6521	Z4473F RRE A/Z4473M RRE A
6518	Z4473F Rev E		6522	Z4473F RRE B
6519	Z4473F Rev F		6523	Z4473F RRE C
6520	Z4473F Rev G		6524	Z4473M RRE B
6662	Z3678F Rev G		6670	Z4248F RRE N
6663	Z3678F Rev F		6671	Z3678M RRE B
6664	Z3678F Rev D		6672	Z3678F RRE L
6665	Z3678F Rev C		6673	Z3678F RRE I
			6674	Z3678F RRE H
			6675	Z3678F RRE F
			6676	Z3678F RRE E
			6677	Z3678F RRE D
			6678	Z3678F RRE C
			6679	Z3678F RRE B
